# Housekeeping genes are enriched in rheumatoid arthritis-related genes

**DOI:** 10.1101/2025.02.22.639692

**Authors:** Wenhua Lv, Hao Tang, Guanglong Feng, Shuhao Zhang, Zhenwei Shang, Mingming Zhang, Rui Chen, Xiangshu Cheng, Xin Meng, Hongchao Lv, Ruijie Zhang

## Abstract

Housekeeping genes are often considered to be stably expressed in any tissue, cell, or disease state, and the relationship between housekeeping genes and rheumatoid arthritis (RA) has never been systematically analyzed. Therefore we aimed to explore whether housekeeping genes are abnormally expressed in RA by analyzing 15 datasets that were filtered from 140 gene expression profiles. By cumulative hypergeometric test, for 73.3% (11/15) of the datasets, housekeeping genes were significantly (p < 0.05) enriched in differentially expressed genes (DEGs) between RA patients and healthy controls. Using the relative enrichment factor (Re) as an effect size, a Meta-analysis strategy was adopted to integrate the individual results. The logarithmic Re estimation for multiple studies was 0.48 with the 95% confidence interval ranging from 0.17 to 0.80. The combined effect size was significantly higher than that of the randomized case (p = 0.0012) suggesting a consistent result with the hypergeometric test. The robustness of results was verified by sensitivity and subgroup analyses. Furthermore, the expression fluctuation of housekeeping genes was higher in RA patients than healthy controls and the correlation between DNA methylation and gene expression of housekeeping genes was significantly higher than that of non-housekeeping genes, which indicates the potential epigenetic regulation relationship between housekeeping genes and the pathogenesis of RA. This study identified for the first time a significant enrichment of housekeeping genes in DEGs of RA, which might provide new perspectives for understanding the potential role of housekeeping genes in RA.
