## Supplementary Table S2 for "Housekeeping genes are enriched in rheumatoid arthritis-related genes"

### Sheet: Sheet1
sample	.y.	group1	group2	p	p.signif	method
sample 1	cor	HKG_pearson	non_HKG_pearson	0.01031	*	Wilcoxon
sample 2	cor	HKG_pearson	non_HKG_pearson	0.00149738	**	Wilcoxon
sample 3	cor	HKG_pearson	non_HKG_pearson	0.00196443	**	Wilcoxon
sample 4	cor	HKG_pearson	non_HKG_pearson	0.0027379	**	Wilcoxon
sample 5	cor	HKG_pearson	non_HKG_pearson	0.000623887	***	Wilcoxon
sample 6	cor	HKG_pearson	non_HKG_pearson	0.0042502	**	Wilcoxon
sample 7	cor	HKG_pearson	non_HKG_pearson	0.00169955	**	Wilcoxon
sample 8	cor	HKG_pearson	non_HKG_pearson	0.000874383	***	Wilcoxon
sample 9	cor	HKG_pearson	non_HKG_pearson	0.000385682	***	Wilcoxon
sample 10	cor	HKG_pearson	non_HKG_pearson	0.00197593	**	Wilcoxon
sample 11	cor	HKG_pearson	non_HKG_pearson	0.000247241	***	Wilcoxon
sample 12	cor	HKG_pearson	non_HKG_pearson	0.000433942	***	Wilcoxon
sample 13	cor	HKG_pearson	non_HKG_pearson	2.45947e-05	****	Wilcoxon
sample 14	cor	HKG_pearson	non_HKG_pearson	0.0155768	*	Wilcoxon
sample 15	cor	HKG_pearson	non_HKG_pearson	2.6757e-05	****	Wilcoxon
sample 16	cor	HKG_pearson	non_HKG_pearson	0.0108899	*	Wilcoxon
sample 17	cor	HKG_pearson	non_HKG_pearson	3.98631e-05	****	Wilcoxon
sample 18	cor	HKG_pearson	non_HKG_pearson	0.0231494	*	Wilcoxon
sample 19	cor	HKG_pearson	non_HKG_pearson	0.000515888	***	Wilcoxon
sample 20	cor	HKG_pearson	non_HKG_pearson	0.000337964	***	Wilcoxon
sample 21	cor	HKG_pearson	non_HKG_pearson	8.43487e-05	****	Wilcoxon
sample 22	cor	HKG_pearson	non_HKG_pearson	0.00104154	**	Wilcoxon
sample 23	cor	HKG_pearson	non_HKG_pearson	0.00725945	**	Wilcoxon
sample 24	cor	HKG_pearson	non_HKG_pearson	0.0018783	**	Wilcoxon
sample 25	cor	HKG_pearson	non_HKG_pearson	0.00046615	***	Wilcoxon
sample 26	cor	HKG_pearson	non_HKG_pearson	0.00167297	**	Wilcoxon
sample 27	cor	HKG_pearson	non_HKG_pearson	0.00400923	**	Wilcoxon
sample 28	cor	HKG_pearson	non_HKG_pearson	0.00517279	**	Wilcoxon
sample 29	cor	HKG_pearson	non_HKG_pearson	0.00683253	**	Wilcoxon
sample 30	cor	HKG_pearson	non_HKG_pearson	0.0181984	*	Wilcoxon
sample 31	cor	HKG_pearson	non_HKG_pearson	0.201297	ns	Wilcoxon
sample 32	cor	HKG_pearson	non_HKG_pearson	0.0192433	*	Wilcoxon
sample 33	cor	HKG_pearson	non_HKG_pearson	9.39417e-05	****	Wilcoxon
sample 34	cor	HKG_pearson	non_HKG_pearson	0.00233747	**	Wilcoxon
sample 35	cor	HKG_pearson	non_HKG_pearson	0.362062	ns	Wilcoxon
sample 36	cor	HKG_pearson	non_HKG_pearson	3.26916e-05	****	Wilcoxon
sample 37	cor	HKG_pearson	non_HKG_pearson	0.000540831	***	Wilcoxon
sample 38	cor	HKG_pearson	non_HKG_pearson	0.0375293	*	Wilcoxon
sample 39	cor	HKG_pearson	non_HKG_pearson	0.00232406	**	Wilcoxon
sample 40	cor	HKG_pearson	non_HKG_pearson	0.0238215	*	Wilcoxon
sample 41	cor	HKG_pearson	non_HKG_pearson	0.00265111	**	Wilcoxon
sample 42	cor	HKG_pearson	non_HKG_pearson	0.00295244	**	Wilcoxon
sample 43	cor	HKG_pearson	non_HKG_pearson	0.0127244	*	Wilcoxon
sample 44	cor	HKG_pearson	non_HKG_pearson	0.00725945	**	Wilcoxon
sample 45	cor	HKG_pearson	non_HKG_pearson	0.00348585	**	Wilcoxon
sample 46	cor	HKG_pearson	non_HKG_pearson	0.000205288	***	Wilcoxon
sample 47	cor	HKG_pearson	non_HKG_pearson	0.107723	ns	Wilcoxon
sample 48	cor	HKG_pearson	non_HKG_pearson	0.000293842	***	Wilcoxon
sample 49	cor	HKG_pearson	non_HKG_pearson	0.00614208	**	Wilcoxon
sample 50	cor	HKG_pearson	non_HKG_pearson	0.00243337	**	Wilcoxon
sample 51	cor	HKG_pearson	non_HKG_pearson	0.000896369	***	Wilcoxon
sample 52	cor	HKG_pearson	non_HKG_pearson	2.08659e-05	****	Wilcoxon
sample 53	cor	HKG_pearson	non_HKG_pearson	0.000493083	***	Wilcoxon
sample 54	cor	HKG_pearson	non_HKG_pearson	0.000349346	***	Wilcoxon
sample 55	cor	HKG_pearson	non_HKG_pearson	0.00349878	**	Wilcoxon
sample 56	cor	HKG_pearson	non_HKG_pearson	0.00630577	**	Wilcoxon
sample 57	cor	HKG_pearson	non_HKG_pearson	0.00321805	**	Wilcoxon
sample 58	cor	HKG_pearson	non_HKG_pearson	0.039256	*	Wilcoxon
sample 59	cor	HKG_pearson	non_HKG_pearson	0.000597929	***	Wilcoxon
sample 60	cor	HKG_pearson	non_HKG_pearson	0.00197209	**	Wilcoxon
sample 61	cor	HKG_pearson	non_HKG_pearson	0.01256	*	Wilcoxon
sample 62	cor	HKG_pearson	non_HKG_pearson	0.0144067	*	Wilcoxon
sample 63	cor	HKG_pearson	non_HKG_pearson	0.00220222	**	Wilcoxon
sample 64	cor	HKG_pearson	non_HKG_pearson	0.00631683	**	Wilcoxon
sample 65	cor	HKG_pearson	non_HKG_pearson	0.00195299	**	Wilcoxon
sample 66	cor	HKG_pearson	non_HKG_pearson	4.77303e-06	****	Wilcoxon
sample 67	cor	HKG_pearson	non_HKG_pearson	0.0138179	*	Wilcoxon
sample 68	cor	HKG_pearson	non_HKG_pearson	9.75943e-05	****	Wilcoxon
sample 69	cor	HKG_pearson	non_HKG_pearson	0.0646878	ns	Wilcoxon
sample 70	cor	HKG_pearson	non_HKG_pearson	0.000484645	***	Wilcoxon
sample 71	cor	HKG_pearson	non_HKG_pearson	0.00626174	**	Wilcoxon
sample 72	cor	HKG_pearson	non_HKG_pearson	0.000801307	***	Wilcoxon
sample 73	cor	HKG_pearson	non_HKG_pearson	7.5504e-05	****	Wilcoxon
sample 74	cor	HKG_pearson	non_HKG_pearson	0.000903811	***	Wilcoxon
sample 75	cor	HKG_pearson	non_HKG_pearson	0.0092632	**	Wilcoxon
sample 76	cor	HKG_pearson	non_HKG_pearson	3.2038e-05	****	Wilcoxon
sample 77	cor	HKG_pearson	non_HKG_pearson	5.72123e-05	****	Wilcoxon
sample 78	cor	HKG_pearson	non_HKG_pearson	0.0235364	*	Wilcoxon
sample 79	cor	HKG_pearson	non_HKG_pearson	0.00144754	**	Wilcoxon
sample 80	cor	HKG_pearson	non_HKG_pearson	0.000339461	***	Wilcoxon
sample 81	cor	HKG_pearson	non_HKG_pearson	0.000784764	***	Wilcoxon
sample 82	cor	HKG_pearson	non_HKG_pearson	0.0157007	*	Wilcoxon
sample 83	cor	HKG_pearson	non_HKG_pearson	0.0156262	*	Wilcoxon
sample 84	cor	HKG_pearson	non_HKG_pearson	0.000496282	***	Wilcoxon
sample 85	cor	HKG_pearson	non_HKG_pearson	0.00284869	**	Wilcoxon
sample 86	cor	HKG_pearson	non_HKG_pearson	0.0342203	*	Wilcoxon
sample 87	cor	HKG_pearson	non_HKG_pearson	0.132861	ns	Wilcoxon
sample 88	cor	HKG_pearson	non_HKG_pearson	0.000546655	***	Wilcoxon
sample 89	cor	HKG_pearson	non_HKG_pearson	3.95654e-05	****	Wilcoxon
sample 90	cor	HKG_pearson	non_HKG_pearson	0.00204226	**	Wilcoxon
sample 91	cor	HKG_pearson	non_HKG_pearson	0.107471	ns	Wilcoxon
sample 92	cor	HKG_pearson	non_HKG_pearson	0.00156423	**	Wilcoxon
sample 93	cor	HKG_pearson	non_HKG_pearson	0.0256716	*	Wilcoxon
sample 94	cor	HKG_pearson	non_HKG_pearson	9.82939e-05	****	Wilcoxon
sample 95	cor	HKG_pearson	non_HKG_pearson	0.000715673	***	Wilcoxon
sample 96	cor	HKG_pearson	non_HKG_pearson	0.000502739	***	Wilcoxon
sample 97	cor	HKG_pearson	non_HKG_pearson	0.0011579	**	Wilcoxon
sample 98	cor	HKG_pearson	non_HKG_pearson	0.00447174	**	Wilcoxon
sample 99	cor	HKG_pearson	non_HKG_pearson	0.00290834	**	Wilcoxon
sample 100	cor	HKG_pearson	non_HKG_pearson	0.00643954	**	Wilcoxon
